# Cochlear transcriptome analysis of an outbred mouse population (CFW)

**DOI:** 10.1101/2023.02.15.528661

**Authors:** Ely Cheikh Boussaty, Neil Tedeschi, Mark Novotny, Yuzuru Ninoyu, Eric Du, Clara Draf, Yun Zhang, Uri Manor, Richard H. Scheuermann, Rick Friedman

## Abstract

Age-related hearing loss (ARHL) is the most common cause of hearing loss and one of the most prevalent conditions affecting the elderly worldwide. Despite evidence from our lab and others about its polygenic nature, little is known about the specific genes, cell types and pathways involved in ARHL, impeding the development of therapeutic interventions. In this manuscript, we describe, for the first time, the complete cell-type specific transcriptome of the aging mouse cochlea using snRNA-seq in an outbred mouse model in relation to auditory threshold variation. Cochlear cell types were identified using unsupervised clustering and annotated via a three-tiered approach - first by linking to expression of known marker genes, then using the NS-Forest algorithm to select minimum cluster-specific marker genes and reduce dimensional feature space for statistical comparison of our clusters with existing publicly-available data sets on the gEAR website (https://umgear.org/), and finally, by validating and refining the annotations using Multiplexed Error Robust Fluorescence In Situ Hybridization (MERFISH) and the cluster-specific marker genes as probes. We report on 60 unique cell-types expanding the number of defined cochlear cell types by more than two times. Importantly, we show significant specific cell type increases and decreases associated with loss of hearing acuity implicating specific subsets of hair cell subtypes, ganglion cell subtypes, and cell subtypes withing the stria vascularis in this model of ARHL. These results provide a view into the cellular and molecular mechanisms responsible for age-related hearing loss and pathways for therapeutic targeting.
