## Supplementary Table 1 for "Cochlear transcriptome analysis of an outbred mouse population (CFW)"

### Sheet: ontology table
Hierarchical cluster order	Cluster ID	Cluster name	Cell type name	Cell type ID	Parent cell type name	Parent cell type ID	Anatomic structure name	Anatomic structure ID	F-beta	Marker 1 name	Marker 1 ID	Marker 2 name	Marker 2 ID	Marker 3 name	Marker 3 ID	Marker 4 name	Marker 4 ID	Marker 5 name	Marker 5 ID	Cell type definition
1	20.2	cochlear pillar cell	cochlear pillar cell Mdm1	PLC_??	inner / outer pillar cell	CL_1000191	epithelium of cochlear duct	UBERON_0003243	0.84	Mdm1	MGI:96951									cochlear pillar cell Mdm1 is_a inner / outer pillar cell located_in the mouse epithelium of cochlear duct that_selectively_expresses Mdm1 transcripts
2	20.1	cochlear border cell	cochlear border cell Dgkb Klhl14	PLC_??	border cell of cochlea	CL_0002168	epithelium of cochlear duct	UBERON_0003243	0.82	Dgkb	MGI:2442474	Klhl14	MGI:1921249							cochlear border cell Dgkb Klhl14 is_a border cell of cochlea located_in the mouse epithelium of cochlear duct that_selectively_expresses Dgkb, Klhl14 transcripts
3	20.3	cochlear phalageal cell	cochlear phalageal cell Dgkb Nckap5	PLC_??	inner phalangeal cell / Deiters' cell	CL_0002165	epithelium of cochlear duct	UBERON_0003243	0.78	Dgkb	MGI:2442474	Nckap5	MGI:2686394	Slc1a3	MGI:99917					cochlear phalageal cell Dgkb Nckap5 is_a inner phalangeal cell / Deiters' cell located_in the mouse epithelium of cochlear duct that_selectively_expresses Dgkb, Nckap5, Slc1a3 transcripts
4	16	cochlear interdental cell	cochlear interdental cell Otoa Ceacam16	PLC_??	interdental cell of cochlea	CL_0002172	tympanic lip of limbus of osseous spiral lamina	FMA_77844	0.886012	Otoa	MGI:2149209	Ceacam16	MGI:2685615							cochlear interdental cell Otoa Ceacam16 is_a interdental cell of cochlea located_in the mouse tympanic lip of limbus of osseous spiral lamina that_selectively_expresses Otoa, Ceacam16 transcripts
5	21	cochlear supporting cell	cochlear supporting cell Gpc5 Otogl	PLC_??	supporting cell of cochlea	CL_0000633	epithelium of cochlear duct	UBERON_0003243	0.756033	Gpc5	MGI:1194894	Otogl	MGI:3647600	Otog	MGI:1202064					cochlear supporting cell Gpc5 Otogl is_a supporting cell of cochlea located_in the mouse epithelium of cochlear duct that_selectively_expresses Gpc5, Otogl, Otog transcripts
6	10.1	cochlear sulcus cell 1	cochlear inner / outer sulcus cell Prss36 Hmcn1	PLC_??	border cell / Claudius cell	CL 0002168 CL0000634	spiral sulcus	UBERON_0002277	0.59	Prss36	MGI:1924863	Hmcn1	MGI:2685047							cochlear inner / outer sulcus cell Prss36 Hmcn1 is_a border cell / Claudius cell located_in the mouse spiral sulcus that_selectively_expresses Prss36, Hmcn1 transcripts
7	10.2	cochlear sulcus cell 2	cochlear inner / outer sulcus cell Adamtsl1 Col11a1	PLC_??	border cell / Claudius cell	CL 0002168 CL0000634	spiral sulcus	UBERON_0002277	0.61	Adamtsl1	MGI:1924989	Col11a1	MGI:88446	Epyc	MGI:107942					cochlear inner / outer sulcus cell Adamtsl1 Col11a1 is_a border cell / Claudius cell located_in the mouse spiral sulcus that_selectively_expresses Adamtsl1, Col11a1, Epyc transcripts
8	6	cochlear root cell	cochlear root cell Lgr5 Slc26a4	PLC_??	root cell	N/A	outer spiral sulcus	UBERON_0008832	0.839944	Lgr5	MGI:1201400	Slc26a4	MGI:1346029							cochlear root cell Lgr5 Slc26a4 is_a root cell located_in the mouse outer spiral sulcus that_selectively_expresses Lgr5, Slc26a4 transcripts
9	10.3	cochlear sulcus cell 3	cochlear inner / outer sulcus cell Rasgef1b Lmo3	PLC_??	border cell / Claudius cell	CL 0002168 CL0000634	spiral sulcus	UBERON_0002277	0.79	Rasgef1b	MGI:2443755	Lmo3	MGI:102810							cochlear inner / outer sulcus cell Rasgef1b Lmo3 is_a border cell / Claudius cell located_in the mouse spiral sulcus that_selectively_expresses Rasgef1b, Lmo3 transcripts
10	5	cochlear marginal	cochlear marginal Stac Kcnq1	PLC_??	strial marginal cell	CL_0002492	stria vascularis of cochlear duct	UBERON_0002282	0.91	Stac	MGI:6097958	Kcnq1	MGI:108083							cochlear marginal Stac Kcnq1 is_a strial marginal cell located_in the mouse stria vascularis of cochlear duct that_selectively_expresses Stac, Kcnq1 transcripts
11	4	cochlear Reissner's membrane	cochlear Reissner's membrane Gm48447	PLC_??	epithelial cell	CL_0000066	Membrane of Reissner	NCIT_C33083	0.918493	Gm48447	MGI:1352754									cochlear Reissner's membrane Gm48447 is_a epithelial cell located_in the mouse Membrane of Reissner that_selectively_expresses Gm48447 transcripts
12	19.1	cochlear spindle 1	cochlear spindle Gm43154 Agbl1	PLC_??	spindle cell	CL_0002172	spiral prominence of cochlear duct	UBERON_0028194	0.7	Gm43154	MGI:5663291	Agbl1	MGI:3646469							cochlear spindle Gm43154 Agbl1 is_a spindle cell located_in the mouse spiral prominence of cochlear duct that_selectively_expresses Gm43154, Agbl1 transcripts
13	19.2	cochlear spindle 2	cochlear spindle Dpp10 Anxa1	PLC_??	spindle cell	CL_0002172	spiral prominence of cochlear duct	UBERON_0028194	0.54	Dpp10	MGI:2442409	Anxa1	MGI:96819							cochlear spindle Dpp10 Anxa1 is_a spindle cell located_in the mouse spiral prominence of cochlear duct that_selectively_expresses Dpp10, Anxa1 transcripts
14	22.1	cochlear neutrophil 1	cochlear neutrophil S100a8 Hba-a1	PLC_??	neutrophil	CL_0000775	cochlea	UBERON_0001844	0.97	S100a8	MGI:88244	Hba-a1	MGI:96015							cochlear neutrophil S100a8 Hba-a1 is_a neutrophil located_in the mouse cochlea that_selectively_expresses S100a8, Hba-a1 transcripts
15	22.2	cochlear neutrophil 2	cochlear neutrophil S100a8 Retnlg	PLC_??	neutrophil	CL_0000775	cochlea	UBERON_0001844	0.32	S100a8	MGI:88244	Retnlg	MGI:2667763							cochlear neutrophil S100a8 Retnlg is_a neutrophil located_in the mouse cochlea that_selectively_expresses S100a8, Retnlg transcripts
16	13.2	unknown 1	unknown Dnah12 Rgs22	PLC_??	??		??		0.97	Dnah12	MGI:107720	Rgs22	MGI:3613651							cochlear cell Dnah12 Rgs22 is_a cell located_in the mouse cochlea that_selectively_expresses Dnah12, Rgs22 transcripts
17	13.6	unknown 2	unknown Bpifa1	PLC_??	??		cochlear modiolus	UBERON_0006723	0.84	Bpifa1	MGI:1338036									cochlear cell Bpifa1 is_a cell located_in the mouse cochlear modiolus that_selectively_expresses Bpifa1 transcripts
18	24	cochlear erythroblast	cochlear erythroblast Kel	PLC_??	erythroblast	CL_0000765	cochlea	UBERON_0001844	0.856375	Kel	MGI:1346053									cochlear erythroblast Kel is_a erythroblast located_in the mouse cochlea that_selectively_expresses Kel transcripts
19	1.6	cochlear NK/T cell	cochlear NK/T cell Gm2682 Skap1	PLC_??	mature NK T cell	CL_0000814	cochlear nerve	UBERON_0004727	0.79	Gm2682	MGI:3780851	Skap1	MGI:1925723							cochlear NK/T cell Gm2682 Skap1 is_a mature NK T cell located_in the mouse cochlear nerve that_selectively_expresses Gm2682, Skap1 transcripts
20	1.8	cochlear CD8+ T cells	cochlear CD8+ T cells Runx3 Grap2	PLC_??	CD8-positive, alpha-beta T cell	CL_0000625	cochlea	UBERON_0001844	0.9	Runx3	MGI:102672	Grap2	MGI:1333842							cochlear CD8+ T cells Runx3 Grap2 is_a CD8-positive, alpha-beta T cell located_in the mouse cochlea that_selectively_expresses Runx3, Grap2 transcripts
21	1.3	cochlear leukocyte	cochlear leukocyte Rnf220 Bcl11a	PLC_??	leukocyte	CL_0000738	cochlea	UBERON_0001844	0.49	Rnf220	MGI:1913993	Bcl11a	MGI:106190							cochlear leukocyte Rnf220 Bcl11a is_a leukocyte located_in the mouse cochlea that_selectively_expresses Rnf220, Bcl11a transcripts
22	1.5	cochlear B cell	cochlear B cell Chst3 Pax5	PLC_??	B cell	CL_0000236	cochlear nerve	UBERON_0004727	0.77	Chst3	MGI:1858224	Pax5	MGI:97489							cochlear B cell Chst3 Pax5 is_a B cell located_in the mouse cochlear nerve that_selectively_expresses Chst3, Pax5 transcripts
23	1.1	cochlear macrophage 1	cochlear macrophage 1	PLC_??	tissue-resident macrophage	CL_0000864	cochlea	UBERON_0001844	NA	??										cochlear macrophage 1 is_a tissue-resident macrophage located_in the mouse cochlea that_selectively_expresses ?? transcripts
24	1.9	cochlear macrophage 2	cochlear macrophage 2 Spic	PLC_??	tissue-resident macrophage	CL_0000864	cochlea	UBERON_0001844	0.71	Spic	MGI:1341168									cochlear macrophage 2 Spic is_a tissue-resident macrophage located_in the mouse cochlea that_selectively_expresses Spic transcripts
25	14	cochlear neutrophil 3	cochlear neutrophil Abca13 Adpgk	PLC_??	neutrophil	CL_0000775	cochlea	UBERON_0001844	0.817233	Abca13	MGI:2388707	Adpgk	MGI:1919391							cochlear neutrophil Abca13 Adpgk is_a neutrophil located_in the mouse cochlea that_selectively_expresses Abca13, Adpgk transcripts
26	1.2	cochlear neutrophil 4	cochlear neutrophil F13a1 Lyn	PLC_??	neutrophil	CL_0000775	cochlea	UBERON_0001844	0.58	F13a1	MGI:1921395	Lyn	MGI:96892	Gda	MGI:95678					cochlear neutrophil F13a1 Lyn is_a neutrophil located_in the mouse cochlea that_selectively_expresses F13a1, LynGda transcripts
27	1.4	cochlear leukocyte	cochlear leukocyte Rab44 Cdk6	PLC_??	leukocyte	CL_0000738	cochlea	UBERON_0001844	0.5	Rab44	MGI:3045302	Cdk6	MGI:1277162	Atp8b4	MGI:1859664					cochlear leukocyte Rab44 Cdk6 is_a leukocyte located_in the mouse cochlea that_selectively_expresses Rab44, Cdk6, Atp8b4 transcripts
28	1.7	cochlear myeloid/neutrophil	cochlear myeloid/neutrophil Gm20528 Tspoap1	PLC_??	myeloid leukocyte	CL_0000766	cochlea	UBERON_0001844	0.73	Gm20528	MGI:5141993	Tspoap1	MGI:2450877							cochlear myeloid/neutrophil Gm20528 Tspoap1 is_a myeloid leukocyte located_in the mouse cochlea that_selectively_expresses Gm20528, Tspoap1 transcripts
29	9	cochlear Intermediate	cochlear Intermediate Dct	PLC_??	strial intermediate cell	CL_0002486	stria vascularis of cochlear duct	UBERON_0002282	0.982444	Dct	MGI:102563									cochlear Intermediate Dct is_a strial intermediate cell located_in the mouse stria vascularis of cochlear duct that_selectively_expresses Dct transcripts
30	25	cochlear oligodendrocyte	cochlear oligodendrocyte Prr5l Mog	PLC_??	oligodendrocyte	CL_0000128	cochlear nerve	UBERON_0004727	0.950338	Prr5l	MGI:1919696	Mog	MGI:97435							cochlear oligodendrocyte Prr5l Mog is_a oligodendrocyte located_in the mouse cochlear nerve that_selectively_expresses Prr5l, Mog transcripts
31	17.2	cochlear Schwann cell 1	cochlear Schwann cell Ntng1 Cdh19	PLC_??	Schwann cell	CL_0002573	cochlear ganglion / cochlear nerve	UBERON_0000395 / UBERON_0004727	0.65	Ntng1	MGI:1934028	Cdh19	MGI:3588198							cochlear Schwann cell Ntng1 Cdh19 is_a Schwann cell located_in the mouse cochlear ganglion / cochlear nerve that_selectively_expresses Ntng1, Cdh19 transcripts
32	17.1	cochlear Schwann cell 2	cochlear Schwann cell Pde1c Lama1	PLC_??	Schwann cell	CL_0002573	cochlear ganglion / cochlear nerve	UBERON_0000395 / UBERON_0004727	0.83	Pde1c	MGI:108413	Lama1	MGI:99892							cochlear Schwann cell Pde1c Lama1 is_a Schwann cell located_in the mouse cochlear ganglion / cochlear nerve that_selectively_expresses Pde1c, Lama1 transcripts
33	18	cochlear Schwann cell 3	cochlear Schwann cell Mpz Gm12068	PLC_??	Schwann cell	CL_0002573	cochlear ganglion / cochlear nerve	UBERON_0000395 / UBERON_0004727	0.806658	Mpz	MGI:103177	Gm12068	MGI:3649823							cochlear Schwann cell Mpz Gm12068 is_a Schwann cell located_in the mouse cochlear ganglion / cochlear nerve that_selectively_expresses Mpz, Gm12068 transcripts
34	23.1	cochlear inner hair cell	cochlear inner hair cell Gm1113 Ofcc1	PLC_??	cochlea inner hair cell	CL_0000589	epithelium of cochlear duct	UBERON_0003243	0.85	Gm1113	MGI:2685959	Ofcc1	MGI:2658851							cochlear inner hair cell Gm1113 Ofcc1 is_a cochlea inner hair cell located_in the mouse epithelium of cochlear duct that_selectively_expresses Gm1113, Ofcc1 transcripts
35	23.3	cochlear hair cell 1	cochlear hair cell Ush2a C230072F16Rik	PLC_??	cochlea auditory hair cell	CL_4023120	epithelium of cochlear duct	UBERON_0003243	0.85	Ush2a	MGI:1341292	C230072F16Rik	MGI:2444727							cochlear hair cell Ush2a C230072F16Rik is_a cochlea auditory hair cell located_in the mouse epithelium of cochlear duct that_selectively_expresses Ush2a, C230072F16Rik transcripts
36	23.2	cochlear outer hair cell	cochlear outer hair cell Slc26a5	PLC_??	cochlear outer hair cell	CL_0000601	epithelium of cochlear duct	UBERON_0003243	0.93	Slc26a5	MGI:1933154									cochlear outer hair cell Slc26a5 is_a cochlear outer hair cell located_in the mouse epithelium of cochlear duct that_selectively_expresses Slc26a5 transcripts
37	23.4	cochlear hair cell 2	cochlear hair cell Ripor3	PLC_??	cochlea auditory hair cell	CL_4023120	epithelium of cochlear duct	UBERON_0003243	0.88	Ripor3	MGI:1916803									cochlear hair cell Ripor3 is_a cochlea auditory hair cell located_in the mouse epithelium of cochlear duct that_selectively_expresses Ripor3 transcripts
38	26	cochlear astrocyte	cochlear astrocyte Gabrb1 Slc39a12	PLC_??	astrocyte	CL_0000127	cochlear nerve	UBERON_0004727	0.905621	Gabrb1	MGI:95619	Slc39a12	MGI:2139274							cochlear astrocyte Gabrb1 Slc39a12 is_a astrocyte located_in the mouse cochlear nerve that_selectively_expresses Gabrb1, Slc39a12 transcripts
39	12.3	cochlear spiral ganglion neuron 1	cochlear spiral ganglion neuron 3 Meg3	PLC_??	spiral ganglion neuron	CL_0011113	cochlear ganglion	UBERON_0000395	0.22	Meg3	MGI:1202886									cochlear spiral ganglion neuron 3 Meg3 is_a spiral ganglion neuron located_in the mouse cochlear ganglion that_selectively_expresses Meg3 transcripts
40	12.1	cochlear spiral ganglion neuron 2	cochlear spiral ganglion neuron 1 C130073E24Rik Ntng1	PLC_??	spiral ganglion neuron	CL_0011113	cochlear ganglion	UBERON_0000395	0.88	C130073E24Rik	MGI:2442759	Ntng1	MGI:1934028							cochlear spiral ganglion neuron 1 C130073E24Rik Ntng1 is_a spiral ganglion neuron located_in the mouse cochlear ganglion that_selectively_expresses C130073E24Rik, Ntng1 transcripts
41	12.2	cochlear spiral ganglion neuron 3	cochlear spiral ganglion neuron 2 Mdga1 Tmem108	PLC_??	spiral ganglion neuron	CL_0011113	cochlear ganglion	UBERON_0000395	0.76	Mdga1	MGI:1922012	Tmem108	MGI:1932411	Cdh9	MGI:107433					cochlear spiral ganglion neuron 2 Mdga1 Tmem108 is_a spiral ganglion neuron located_in the mouse cochlear ganglion that_selectively_expresses Mdga1, Tmem108, Cdh9 transcripts
42	2.1	cochlear basal 1	cochlear basal Sorcs3 Spaar	PLC_??	basal cell	CL_0000646	spiral ligament	UBERON_0006725	0.55	Sorcs3	MGI:1913923	Spaar	MGI:1918656							cochlear basal Sorcs3 Spaar is_a basal cell located_in the mouse spiral ligament that_selectively_expresses Sorcs3, Spaar transcripts
43	2.2	cochlear basal 2	cochlear basal Dync1i1 Gm12153	PLC_??	basal cell	CL_0000646	cochlear ganglion	UBERON_0000395	0.72	Dync1i1	MGI:107743	Gm12153	MGI:3649294							cochlear basal Dync1i1 Gm12153 is_a basal cell located_in the mouse cochlear ganglion that_selectively_expresses Dync1i1, Gm12153 transcripts
44	7.3	cochlear fibrocyte 1	cochlear fibrocyte Kcnk2	PLC_??	fibrocyte	CL_0000135	spiral ligament	UBERON_0006725	0.59	Kcnk2	MGI:2150150									cochlear fibrocyte Kcnk2 is_a fibrocyte located_in the mouse spiral ligament that_selectively_expresses Kcnk2 transcripts
45	7.1	cochlear fibrocyte 2	cochlear fibrocyte Slc8a3 Ucma	PLC_??	fibrocyte	CL_0000135	spiral ligament	UBERON_0006725	0.57	Slc8a3	MGI:1341817	Ucma	MGI:1915777							cochlear fibrocyte Slc8a3 Ucma is_a fibrocyte located_in the mouse spiral ligament that_selectively_expresses Slc8a3, Ucma transcripts
46	7.2	cochlear fibrocyte 3	cochlear fibrocyte Slc4a10 Slc4a11	PLC_??	fibrocyte	CL_0000135	spiral ligament	UBERON_0006725	0.77	Slc4a10	MGI:107976	Slc4a11	MGI:2138987							cochlear fibrocyte Slc4a10 Slc4a11 is_a fibrocyte located_in the mouse spiral ligament that_selectively_expresses Slc4a10, Slc4a11 transcripts
47	13.5	cochlear endothelial	cochlear endothelial Ptprb	PLC_??	endothelial cell	CL_0000115	spiral modiolar artery	UBERON_0002505	0.8	Ptprb	MGI:97809									cochlear endothelial Ptprb is_a endothelial cell located_in the mouse spiral modiolar artery that_selectively_expresses Ptprb transcripts
48	13.3	cochlear ciliated epithelial 1	cochlear ciliated epithelial Lgr6 Fam78b	PLC_??	ciliated epithelial cell	CL_0000067	??		0.64	Lgr6	MGI:2441805	Fam78b	MGI:2443050							cochlear ciliated epithelial Lgr6 Fam78b is_a ciliated epithelial cell located_in the mouse ?? that_selectively_expresses Lgr6, Fam78b transcripts
49	13.1	cochlear ciliated epithelial 2	cochlear ciliated epithelial Satb2 Fap	PLC_??	ciliated epithelial cell	CL_0000067	cochlear modiolus	UBERON_0006723	0.72	Satb2	MGI:2679336	Fap	MGI:109608							cochlear ciliated epithelial Satb2 Fap is_a ciliated epithelial cell located_in the mouse cochlear modiolus that_selectively_expresses Satb2, Fap transcripts
50	13.8	cochlear ciliated epithelial 3	cochlear ciliated epithelial Cxcl12 Svep1	PLC_??	ciliated epithelial cell	CL_0000067	cochlear modiolus	UBERON_0006723	0.63	Cxcl12	MGI:103556	Svep1	MGI:1928849							cochlear ciliated epithelial Cxcl12 Svep1 is_a ciliated epithelial cell located_in the mouse cochlear modiolus that_selectively_expresses Cxcl12, Svep1 transcripts
51	13.4	cochlear ciliated epithelial 4	cochlear ciliated epithelial Mecom	PLC_??	ciliated epithelial cell	CL_0000067	??		0.02	Mecom	MGI:95457									cochlear ciliated epithelial Mecom is_a ciliated epithelial cell located_in the mouse ?? that_selectively_expresses Mecom transcripts
52	13.7	cochlear smooth muscle cell	cochlear smooth muscle cell Mrvi1 Trpc3	PLC_??	smooth muscle cell	CL_0000192	spiral modiolar artery	UBERON_0002505	0.67	Mrvi1	MGI:1338023	Trpc3	MGI:109526							cochlear smooth muscle cell Mrvi1 Trpc3 is_a smooth muscle cell located_in the mouse spiral modiolar artery that_selectively_expresses Mrvi1, Trpc3 transcripts
53	15	cochlear glial	cochlear glial Slc6a13	PLC_??	glial cell	CL_0000125	cochlear nerve	UBERON_0004727	0.875411	Slc6a13	MGI:95629									cochlear glial Slc6a13 is_a glial cell located_in the mouse cochlear nerve that_selectively_expresses Slc6a13 transcripts
54	3.2	cochlear basal 3	cochlear basal Bnc2 Fn1	PLC_??	basal cell	CL_0000646	cochlea	UBERON_0001844	0.56	Bnc2	MGI:3588190	Fn1	MGI:95566							cochlear basal Bnc2 Fn1 is_a basal cell located_in the mouse cochlea that_selectively_expresses Bnc2, Fn1 transcripts
55	3.1	cochlear basal 4	cochlear basal Slc47a1 Slc4a10	PLC_??	basal cell	CL_0000646	cochlea	UBERON_0001844	0.84	Slc47a1	MGI:1914723	Slc4a10	MGI:2150150							cochlear basal Slc47a1 Slc4a10 is_a basal cell located_in the mouse cochlea that_selectively_expresses Slc47a1, Slc4a10 transcripts
56	3.3	cochlear basal 5	cochlear basal Clic4 Gm26740	PLC_??	basal cell	CL_0000646	cochlea	UBERON_0001844	0.04	Clic4	MGI:2443805	Gm26740	MGI:5477234	Slc38a2	MGI:1915010	Kcnb2	MGI:99632	Col25a1	MGI:1924268	cochlear basal Clic4 Gm26740 is_a basal cell located_in the mouse cochlea that_selectively_expresses Clic4, Gm26740, Slc38a2, Kcnb2, Col25a1 transcripts
57	8.3	cochlear fibrocyte 4	cochlear fibrocyte Themis Itga8	PLC_??	fibrocyte	CL_0000135	cochlear ganglion	UBERON_0000395	0.63	Themis	MGI:2443552	Itga8	MGI:109442							cochlear fibrocyte Themis Itga8 is_a fibrocyte located_in the mouse cochlear ganglion that_selectively_expresses Themis, Itga8 transcripts
58	11	cochlear fibrocyte 5	cochlear fibrocyte Mybpc1 Nav3	PLC_??	fibrocyte	CL_0000135	basilar membrane of cochlea	UBERON_0002226	0.848441	Mybpc1	MGI:1336213	Nav3	MGI:2183703							cochlear fibrocyte Mybpc1 Nav3 is_a fibrocyte located_in the mouse basilar membrane of cochlea that_selectively_expresses Mybpc1, Nav3 transcripts
59	8.1	cochlear fibrocyte 6	cochlear fibrocyte Sorcs3 Lama2	PLC_??	fibrocyte	CL_0000135	cochlear ganglion	UBERON_0000395	0.55	Sorcs3	MGI:109366	Lama2	MGI:99912	Ntrk3	MGI:97385					cochlear fibrocyte Sorcs3 Lama2 is_a fibrocyte located_in the mouse cochlear ganglion that_selectively_expresses Sorcs3, Lama2, Ntrk3 transcripts
60	8.2	cochlear fibrocyte 7	cochlear fibrocyte Itga8 Slit2	PLC_??	fibrocyte	CL_0000135	spiral ligament / cochlear ganglion	UBERON_0006725 / UBERON_0000395	0.73	Itga8	MGI:109442	Slit2	MGI:1315205	Bnc2	MGI:2443805					cochlear fibrocyte Itga8 Slit2 is_a fibrocyte located_in the mouse spiral ligament / cochlear ganglion that_selectively_expresses Itga8, Slit2, Bnc2 transcripts
