## Supplementary Table 2 for "Cochlear transcriptome analysis of an outbred mouse population (CFW)"

### Sheet: gEAR studies
Study No.	#cells	#genes	Sample type	Anatomy	gEAR resource	Selection
Study 1	4136	20334	snRNA-seq	Lateral wall	P30, mouse, snRNA-seq, Stria Vascularis (Hoa) https://umgear.org//index.html?share_id=4f0efd6b&gene_symbol_exact_match=1	Y
Study 2	2509	14792	scRNA-seq	Lateral wall	P30, mouse, scRNA-seq, Stria Vascularis (Hoa) https://umgear.org//index.html?share_id=67577143&gene_symbol_exact_match=1	Y
Study 3	2310	20076	snRNA-seq	Lateral wall	Adult, Mouse, snRNA-seq, RNA-Later (Hoa) https://umgear.org//index.html?share_id=5f952381&gene_symbol_exact_match=1	Y
Study 4	3371	20250	snRNA-seq	Lateral wall	Adult, Mouse, snRNA-seq, methanol-fix (Hoa) https://umgear.org//index.html?share_id=43d5dc69&gene_symbol_exact_match=1	Y
Study 5	195	16116	scRNA-seq	Organ of Corti	scRNA-Seq of FACS-purified adult mouse Lfng-EGFP cochlear supporting cells (log-normalized, filtered, Dr.Michael Hoa). https://umgear.org//index.html?share_id=4e11acf7&gene_symbol_exact_match=1	N
Study 6	3413	20517	scRNA-seq	Organ of Corti	P7, mouse, scRNA-seq, cochlear epithelium (Kelley) https://umgear.org//index.html?share_id=c33ca17c&gene_symbol_exact_match=1	Y
Study 7	131	14757	scRNA-seq	Organ of Corti	P7, mouse, scRNA-seq,IHC,OHC (Kelley) https://umgear.org//index.html?share_id=aa3f0e34&gene_symbol_exact_match=1	N
Study 8	352	23475	scRNA-seq	Organ of Corti	P1, mouse, scRNA-seq, cochlear epithelium, OHC trajectory (Kelley) https://umgear.org//index.html?share_id=1eeb01d8&gene_symbol_exact_match=1	N
Study 9	695	29656	scRNA-seq	Organ of Corti	P2, mouse, scRNA-seq, Organ of Corti Clustering (Waldhaus) https://umgear.org//index.html?share_id=5244cf7a&gene_symbol_exact_match=1	N
Study 10	132	17330	scRNA-seq	Organ of Corti	P15, mouse, scRNA-seq, cochlea, IHC, OHC, DCs (Smith) https://umgear.org//index.html?share_id=3e193193&gene_symbol_exact_match=1	N
Study 11	37	18517	scRNA-seq	Organ of Corti	The Adult Cochlea Response to PTS-Inducing Noise - Summary View (Log2) https://umgear.org//index.html?share_id=43846bb0&gene_symbol_exact_match=1	N
Study 12	15	18517	scRNA-seq	Organ of Corti	The Adult Cochlea Response to PTS-Inducing Noise – Summary View (24h time point, vector graphic) https://umgear.org//index.html?share_id=f2048b77&gene_symbol_exact_match=1	N
Study 13	6113	17817	scRNA-seq	SGN	9 wko, mouse, scRNA-seq, cochlea, spiral ganglion neurons (Decibel Tx) https://umgear.org//index.html?share_id=fcac1d87&gene_symbol_exact_match=1	N
Study 14	error	error	scRNA-seq	SGN	Mouse, P25-27, spiral ganglion neurons, scRNA-seq, Goodrich lab https://umgear.org//index.html?share_id=083aba28-068e-4ffe-9d8d-1fbef269d692&gene_symbol_exact_match=1	N
