## Supplementary Table 3 for "Cochlear transcriptome analysis of an outbred mouse population (CFW)"

### Sheet: ARHL cell types
Cluster ID	Cell type	Marker gene	Protein name	Protein function	Protein function reference	Genetic association with hearing deficits	Genetic association reference	OMIM disease association reference
5	cochlear marginal Stac Kcnq1	Stac	SH3 and cysteine-rich domain-containing protein	regulates CACNA1H ion channel activity	https://www.uniprot.org/uniprotkb/Q99469/entry	none reported		https://www.omim.org/entry/602317?search=Stac&highlight=stac
		Kcnq1	Potassium voltage-gated channel subfamily KQT member 1	voltage-gated potassium channel	https://www.uniprot.org/uniprotkb/P51787/entry | https://en.wikipedia.org/wiki/KvLQT1	Kvlqt1 -/- mice are completely deaf due to defects in inner ear development	https://pubmed.ncbi.nlm.nih.gov/9020846/	https://www.omim.org/entry/607542?search=Kcnq1&highlight=kcnq1
10.1	cochlear inner / outer sulcus cell Prss36 Hmcn1	Prss36	Polyserase-2	serine protease	https://www.uniprot.org/uniprotkb/Q5K4E3/entry	none reported		https://www.omim.org/entry/610560?search=Prss36&highlight=prss36
		Hmcn1	Hemicentin-1	cytoskeletal reorganization	https://www.uniprot.org/uniprotkb/Q96RW7/entry	none reported		https://www.omim.org/entry/608548?search=Hmcn1&highlight=hmcn1
12.1	cochlear spiral ganglion neuron C130073E24Rik Ntng1	C130073E24Rik	lncRNA gene	long non-coding RNA	NA	none reported		NA
		Ntng1	Netrin-G1	controls patterning and neuronal circuit formation at the laminar, cellular, subcellular and synaptic levels	https://www.uniprot.org/uniprotkb/Q9Y2I2/entry | https://en.wikipedia.org/wiki/Netrin_G1	none reported		https://www.omim.org/entry/608818?search=ntng1&highlight=ntng1
12.2	cochlear spiral ganglion neuron Mdga1 Tmem108	Mdga1	MAM domain-containing glycosylphosphatidylinositol anchor protein 1	involved in formation or maintenance of inhibitory synapses	https://www.uniprot.org/uniprot/Q8NFP4#function	none reported		https://www.omim.org/entry/609626?search=Mdga1&highlight=mdga1
		Tmem108	Transmembrane protein 108	mediates docking of the dynein/dynactin motor complex to vesicle cargos for retrograde axonal transport	https://www.uniprot.org/uniprot/Q6UXF1	none reported		https://www.omim.org/entry/617361?search=Tmem108&highlight=tmem108
		Cdh9	Cadherin 9	calcium-dependent cell adhesion proteins	https://www.uniprot.org/uniprotkb/Q9ULB4/entry	none reported		https://www.omim.org/entry/609974?search=cdh9&highlight=cdh9
17.1	cochlear Schwann cell Pde1c Lama1	Pde1c	Dual specificity calcium/calmodulin-dependent 3',5'-cyclic nucleotide phosphodiesterase 1C	calmodulin-dependent cyclic nucleotide phosphodiesterase with a dual specificity for cAMP and cGMP	https://www.uniprot.org/uniprotkb/Q14123/entry | https://en.wikipedia.org/wiki/PDE1C	autosomal dominant nonsyndromic postlingual progressive deafness	https://pubmed.ncbi.nlm.nih.gov/29860631/	https://www.omim.org/entry/602987?search=Pde1c&highlight=pde1c
		Lama1	Laminin subunit alpha-1	mediates attachment, migration and organization of cells into tissues during embryonic development	https://www.uniprot.org/uniprotkb/P25391/entry | https://en.wikipedia.org/wiki/Laminin,_alpha_1	none reported		https://www.omim.org/entry/150320?search=Lama1&highlight=lama1
20.1	cochlear border cell Dgkb Klhl14	Dgkb	Diacylglycerol kinase beta	regulates neuron-specific morphological changes including neurite branching and neurite spine formation	https://www.uniprot.org/uniprotkb/Q9Y6T7/entry | https://en.wikipedia.org/wiki/DGKB	none reported		https://www.omim.org/entry/604070?search=Dgkb&highlight=dgkb
		Klhl14	Kelch-like family member 14	unknown	https://www.uniprot.org/uniprotkb/Q9P2G3/entry	none reported		https://www.omim.org/entry/613772?search=Klhl14&highlight=klhl14
20.2	cochlear pillar cell Mdm1	Mdm1	Nuclear protein MDM1	microtubule-binding protein that negatively regulates centriole duplication	https://www.uniprot.org/uniprotkb/Q8TC05/entry	none reported		https://www.omim.org/entry/613813?search=%22mdm1%20gene%22&highlight=%22mdm1%20gene%22
20.3	cochlear phalageal cell Dgkb Nckap5	Dgkb	Diacylglycerol kinase beta	regulates neuron-specific morphological changes including neurite branching and neurite spine formation	https://www.uniprot.org/uniprotkb/Q9Y6T7/entry | https://en.wikipedia.org/wiki/DGKB	none reported		https://www.omim.org/entry/604070?search=Dgkb&highlight=dgkb
		Nckap5	Nck-associated protein 5	unknown	https://www.uniprot.org/uniprotkb/O14513/entry	none reported		https://www.omim.org/entry/608789?search=Nckap5&highlight=nckap5
		Slc1a3	Excitatory amino acid transporter 1	sodium-dependent, high-affinity amino acid transporter that mediates the uptake of L-glutamate, L-aspartate, and D-aspartate	https://www.uniprot.org/uniprotkb/P43003/entry | https://en.wikipedia.org/wiki/Excitatory_amino_acid_transporter_1	none reported		https://www.omim.org/entry/600111?search=Slc1a3&highlight=slc1a3
23.2	cochlear outer hair cell Slc26a5	Slc26a5	solute carrier anion transporter family 26, member 5 (aka Prestin)	motor protein that converts auditory stimuli to length changes in outer hair cells and mediates sound amplification	https://www.uniprot.org/uniprotkb/P58743/entry | https://en.wikipedia.org/wiki/Prestin; https://www.genecards.org/cgi-bin/carddisp.pl?gene=SLC26A5	familial hearing loss | Homozygous mutant mice had a loss of outer hair cell electromotility in vitro and loss of cochlear sensitivity in vivo	https://pubmed.ncbi.nlm.nih.gov/12719379/	https://www.omim.org/entry/604943?search=Slc26a5&highlight=slc26a5
23.4	cochlear hair cell Ripor3	Ripor3	RIPOR family member 3	unknown	https://www.uniprot.org/uniprotkb/Q96MK2/entry | https://www.uniprot.org/uniprot/A0A499FJE4	none
