## Supplementary Table 4 for "Cochlear transcriptome analysis of an outbred mouse population (CFW)"

### Sheet: Other hearing loss cell types
Cluster ID	Cell type	Marker gene	Protein name	Protein function	Protein function reference	Genetic association with hearing deficits	Genetic association reference	OMIM disease association reference
6	cochlear root cell Lgr5 Slc26a4	Lgr5	Leucine-rich repeat-containing G-protein coupled receptor 5	receptor for R-spondins that potentiates the canonical Wnt signaling pathway	https://www.uniprot.org/uniprotkb/O75473/entry	none reported		https://www.omim.org/entry/606667?search=Lgr5&highlight=lgr5
		Slc26a4	Pendrin	sodium-independent transporter of chloride and iodide	https://www.uniprot.org/uniprotkb/O43511/entry	Pendred syndrome, the most common syndromal form of deafness; autosomal recessive	https://pubmed.ncbi.nlm.nih.gov/9500541/ , https://pubmed.ncbi.nlm.nih.gov/8541853/ , https://pubmed.ncbi.nlm.nih.gov/9500541/ , https://pubmed.ncbi.nlm.nih.gov/9398842/	https://www.omim.org/entry/605646?search=Slc26a4&highlight=slc26a4
10.2	cochlear inner / outer sulcus cell Adamtsl1 Col11a1	Adamtsl1	ADAMTS-like protein 1	unknown	https://www.uniprot.org/uniprotkb/Q8N6G6/entry	none reported		https://www.omim.org/entry/609198?search=Adamtsl1&highlight=adamtsl1
		Col11a1	Collagen alpha-1(XI) chain	role in fibrillogenesis by controlling lateral growth of collagen II fibrils	https://www.uniprot.org/uniprotkb/P12107/entry	Sticklers syndrome type 2 - early-onset hearing loss	https://pubmed.ncbi.nlm.nih.gov/8872475/ , https://pubmed.ncbi.nlm.nih.gov/30245514/ ,	https://www.omim.org/entry/604841
		Epyc	Epiphycan	role in bone formation and establishing ordered structure of cartilage through matrix organization	https://www.uniprot.org/uniprotkb/Q99645/entry	none reported		https://www.omim.org/entry/601657?search=Epyc&highlight=epyc
16	cochlear interdental cell Otoa Ceacam16	Otoa	Otoancorin	adhesion molecule	https://www.uniprot.org/uniprotkb/Q7RTW8/entry	moderate to severe prelingual sensorineural recessive deafness	https://pubmed.ncbi.nlm.nih.gov/11972037/	https://www.omim.org/entry/607038?search=Otoa&highlight=otoa
		Ceacam16	Carcinoembryonic antigen-related cell adhesion molecule 16	role in maintaining the integrity of the tectorial membrane	https://www.uniprot.org/uniprotkb/Q2WEN9/entry	autosomal dominant deafness	https://pubmed.ncbi.nlm.nih.gov/21368133/ , https://pubmed.ncbi.nlm.nih.gov/29703829/	https://www.omim.org/entry/614591?search=Ceacam16&highlight=ceacam16
21	cochlear supporting cell Gpc5 Otogl	Gpc5	Glypican-5	cell surface proteoglycan	https://www.uniprot.org/uniprotkb/P78333/entry	none reported		https://www.omim.org/entry/602446?search=Gpc5&highlight=gpc5
		Otogl	Otogelin-like protein	unknown	https://www.uniprot.org/uniprotkb/Q3ZCN5/entry	nonsyndromic moderate stable hearing loss; nonsyndromic nonprogressive sensorineural hearing loss	https://pubmed.ncbi.nlm.nih.gov/23122586/ , https://pubmed.ncbi.nlm.nih.gov/20346435/ , https://pubmed.ncbi.nlm.nih.gov/23122586/	https://www.omim.org/entry/614925?search=Otogl&highlight=otogl
		Otog	Otogelin	anchoring of the otoconial membranes and cupulae to the underlying neuroepithelia in the vestibule	https://www.uniprot.org/uniprotkb/Q6ZRI0/entry	autosomal recessive nonsyndromic prelingual deafness	https://pubmed.ncbi.nlm.nih.gov/23122587/ ,	https://www.omim.org/entry/604487?search=Otog&highlight=otog
23.3	cochlear hair cell Ush2a C230072F16Rik	Ush2a	Usherin	maintenance of the hair bundle ankle formation	https://www.uniprot.org/uniprotkb/O75445/entry	moderate to severe sensorineural hearing loss	https://pubmed.ncbi.nlm.nih.gov/9624053/	https://www.omim.org/entry/608400?search=Ush2a&highlight=ush2a
